# Exploration of the link between COVID-19 and gastric cancer from the perspective of bioinformatics and systems biology

**DOI:** 10.1101/2024.04.03.587916

**Authors:** Xiao Ma, Tengda Huang, Xiaoquan Li, Xinyi Zhou, Hongyuan Pan, Ao Du, Yong Zeng, Kefei Yuan, Zhen Wang

## Abstract

**Background:** Coronavirus disease 2019 (COVID-19), an infectious disease caused by severe acute respiratory syndrome coronavirus-2 (SARS-CoV-2), has caused a global pandemic. Gastric cancer (GC) poses a great threat to people’s health, which is a high- risk factor for COVID-19. Previous studies have found some associations between GC and COVID-19, whereas the underlying molecular mechanisms are not well understood.

**Methods:** We used a bioinformatics and systems biology approach to investigate the relationship between GC and COVID-19. The gene expression profiles of COVID-19 (GSE196822) and GC (GSE179252) were downloaded from the Gene Expression Omnibus (GEO) database. After identifying the shared differentially expressed genes (DEGs) for GC and COVID-19, functional annotation, protein-protein interaction (PPI) network, hub genes, transcriptional regulatory networks and candidate drugs were analyzed.

**Results:** A total of 209 shared DEGs were identified to explore the linkages between COVID-19 and GC. Functional analyses showed that Immune-related pathway collectively participated in the development and progression of COVID-19 and GC. In addition, there are selected 10 hub genes including *CDK1*, *KIF20A*, *TPX2*, *UBE2C*, *HJURP*, *CENPA*, *PLK1*, *MKI67*, *IFI6*, and *IFIT2*. The transcription factor/gene and miRNA/gene interaction networks identified 38 transcription factors (TFs) and 234 miRNAs. More importantly, we identified ten potential therapeutic agents, including ciclopirox, resveratrol, etoposide, methotrexate, trifluridine, enterolactone, troglitazone, calcitriol, dasatinib and deferoxamine, some of which have been reported to improve and treat GC and COVID-19. This study also provides insight into the diseases most associated with mutual DEGs, which may provide new ideas for research on the treatment of COVID-19.

**Conclusions:** This research has the possibility to be contributed to effective therapeutic in COVID-19 and GC.
