## Supplemental Table 3 for "Exploration of the link between COVID-19 and gastric cancer from the perspective of bioinformatics and systems biology"

### Sheet: Table S3 Common DEGs between CO
ENSG00000087116
ENSG00000101425
ENSG00000100985
ENSG00000102837
ENSG00000086548
ENSG00000012223
ENSG00000204936
ENSG00000179869
ENSG00000115590
ENSG00000172232
ENSG00000167434
ENSG00000183160
ENSG00000169174
ENSG00000213373
ENSG00000183019
ENSG00000204389
ENSG00000133063
ENSG00000139572
ENSG00000152766
ENSG00000116991
ENSG00000123689
ENSG00000142089
ENSG00000203999
ENSG00000122641
ENSG00000173110
ENSG00000187116
ENSG00000237927
ENSG00000281162
ENSG00000134463
ENSG00000167680
ENSG00000018280
ENSG00000248477
ENSG00000282988
ENSG00000158406
ENSG00000183696
ENSG00000142185
ENSG00000158825
ENSG00000163993
ENSG00000204577
ENSG00000117834
ENSG00000175274
ENSG00000129538
ENSG00000180316
ENSG00000134571
ENSG00000096006
ENSG00000120306
ENSG00000244482
ENSG00000119535
ENSG00000150337
ENSG00000079215
ENSG00000166278
ENSG00000258227
ENSG00000166523
ENSG00000174175
ENSG00000163710
ENSG00000214456
ENSG00000167210
ENSG00000105707
ENSG00000135083
ENSG00000130513
ENSG00000265531
ENSG00000170801
ENSG00000169385
ENSG00000170909
ENSG00000160200
ENSG00000161921
ENSG00000099985
ENSG00000011426
ENSG00000049089
ENSG00000166825
ENSG00000185885
ENSG00000113749
ENSG00000257335
ENSG00000156804
ENSG00000178752
ENSG00000171476
ENSG00000283064
ENSG00000237649
ENSG00000144130
ENSG00000113763
ENSG00000205786
ENSG00000142583
ENSG00000164850
ENSG00000213937
ENSG00000173391
ENSG00000198019
ENSG00000138795
ENSG00000124374
ENSG00000214872
ENSG00000196923
ENSG00000174885
ENSG00000178342
ENSG00000163554
ENSG00000101187
ENSG00000161381
ENSG00000236525
ENSG00000102265
ENSG00000114270
ENSG00000129038
ENSG00000123485
ENSG00000088325
ENSG00000254788
ENSG00000267385
ENSG00000175063
ENSG00000115163
ENSG00000161911
ENSG00000198959
ENSG00000158352
ENSG00000170624
ENSG00000142552
ENSG00000185052
ENSG00000162949
ENSG00000105472
ENSG00000217275
ENSG00000160932
ENSG00000185955
ENSG00000073150
ENSG00000255545
ENSG00000277224
ENSG00000186854
ENSG00000105088
ENSG00000164220
ENSG00000161944
ENSG00000273055
ENSG00000204839
ENSG00000166851
ENSG00000125319
ENSG00000137959
ENSG00000275713
ENSG00000119922
ENSG00000256196
ENSG00000165685
ENSG00000243155
ENSG00000100336
ENSG00000115457
ENSG00000170312
ENSG00000161640
ENSG00000166741
ENSG00000221866
ENSG00000148773
ENSG00000197506
ENSG00000226791
ENSG00000070404
ENSG00000101412
ENSG00000197165
ENSG00000186185
ENSG00000133106
ENSG00000259182
ENSG00000182010
ENSG00000131187
ENSG00000143167
ENSG00000112984
ENSG00000253214
ENSG00000117020
ENSG00000147689
ENSG00000019991
ENSG00000187608
ENSG00000160867
ENSG00000274641
ENSG00000249825
ENSG00000197721
ENSG00000138798
ENSG00000106853
ENSG00000196793
ENSG00000143333
ENSG00000272468
ENSG00000169991
ENSG00000183134
ENSG00000171916
ENSG00000276449
ENSG00000146070
ENSG00000108797
ENSG00000108821
ENSG00000071539
ENSG00000105928
ENSG00000174705
ENSG00000166963
ENSG00000133216
ENSG00000025708
ENSG00000006327
ENSG00000122861
ENSG00000184661
ENSG00000228168
ENSG00000128596
ENSG00000165410
ENSG00000101842
ENSG00000035499
ENSG00000227218
ENSG00000175832
ENSG00000197301
ENSG00000164692
ENSG00000157368
ENSG00000167513
ENSG00000137474
ENSG00000106366
ENSG00000154269
ENSG00000244242
ENSG00000110492
ENSG00000042980
ENSG00000183150
ENSG00000188060
ENSG00000158578
ENSG00000152760
ENSG00000240204
ENSG00000146670
ENSG00000126709
ENSG00000239605
ENSG00000024526
ENSG00000101188
