## Supplemental Table 4 for "Exploration of the link between COVID-19 and gastric cancer from the perspective of bioinformatics and systems biology"

### Sheet: Table S4 Hub genes in network s
Hub genes in network string_interactions ranked by MCC method
Rank	Name	Score
1	CDK1	379
2	KIF20A	377
3	TPX2	366
3	UBE2C	366
5	HJURP	242
5	CENPA	242
7	PLK1	123
8	MKI67	122
9	IFI6	30
9	IFIT2	30
