## Supplemental Table 5 for "Exploration of the link between COVID-19 and gastric cancer from the perspective of bioinformatics and systems biology"

### Sheet: subnetwork1
gene	TF
HJURP	ESR2
HJURP	BRCA1
HJURP	FOXC1
HJURP	NFIC
HJURP	NFYA
HJURP	SRF
IFI6	REL
IFI6	BRCA1
IFI6	FOS
IFI6	NFIC
IFI6	NFYA
IFI6	SRF
IFI6	PPARG
IFI6	TFAP2C
PLK1	SRY
PLK1	CREB1
PLK1	FOXC1
PLK1	GATA2
PLK1	SREBF1
PLK1	PAX2
PLK1	KLF4
CDK1	SPIB
CDK1	FOXC1
CDK1	GATA2
CDK1	YY1
CDK1	MEF2A
CDK1	POU2F2
CDK1	NFIC
CDK1	TP53
CDK1	STAT1
CDK1	IRF2
CDK1	PRDM1
CDK1	NRF1
CDK1	E2F4
CDK1	NFYB
IFIT2	NR2F1
IFIT2	FOXC1
IFIT2	GATA2
IFIT2	TEAD1
CENPA	CREB1
CENPA	FOXC1
CENPA	NFYA
CENPA	PPARG
CENPA	E2F1
CENPA	SREBF1
CENPA	PRDM1
KIF20A	FOXC1
KIF20A	FOXL1
KIF20A	YY1
KIF20A	PPARG
KIF20A	STAT3
KIF20A	E2F1
KIF20A	RELA
KIF20A	SREBF2
MKI67	FOXC1
MKI67	MEF2A
MKI67	NFIC
MKI67	NFYA
MKI67	E2F6
MKI67	RELA
MKI67	TFAP2C
TPX2	GATA2
TPX2	YY1
TPX2	MEF2A
TPX2	NFIC
UBE2C	GATA2
UBE2C	FOXL1
UBE2C	NFIC
UBE2C	NFYA
UBE2C	SRF
UBE2C	MAX
UBE2C	USF1
UBE2C	USF2
UBE2C	SREBF1
UBE2C	PRDM1
