## Supplemental Table 6 for "Exploration of the link between COVID-19 and gastric cancer from the perspective of bioinformatics and systems biology"

### Sheet: Sheet1
Id	Label	Degree	Betweenness
4288	MKI67	84	20677
983	CDK1	52	10693.4
5347	PLK1	40	8474.08
1058	CENPA	35	7227.03
55355	HJURP	24	4774.14
11065	UBE2C	10	1931.74
10112	KIF20A	5	1265.47
3433	IFIT2	5	751.08
MIMAT0000069	hsa-mir-16-5p	4	8653.26
MIMAT0000222	hsa-mir-192-5p	4	3780.53
MIMAT0000272	hsa-mir-215-5p	4	3780.53
MIMAT0000092	hsa-mir-92a-3p	3	3983.19
MIMAT0002819	hsa-mir-193b-3p	3	454.08
MIMAT0000066	hsa-let-7e-5p	2	2722.26
MIMAT0005799	hsa-mir-1283	2	1823.9
MIMAT0000275	hsa-mir-218-5p	2	1014.57
MIMAT0000416	hsa-mir-1-3p	2	808.85
MIMAT0003880	hsa-mir-671-5p	2	628.93
MIMAT0000070	hsa-mir-17-5p	2	268.3
MIMAT0003283	hsa-mir-615-3p	2	268.3
MIMAT0000080	hsa-mir-24-3p	2	213.08
MIMAT0000422	hsa-mir-124-3p	2	169.23
22974	TPX2	1	0
MIMAT0000063	hsa-let-7b-5p	1	0
MIMAT0000068	hsa-mir-15a-5p	1	0
MIMAT0000075	hsa-mir-20a-5p	1	0
MIMAT0000077	hsa-mir-22-3p	1	0
MIMAT0000078	hsa-mir-23a-3p	1	0
MIMAT0000089	hsa-mir-31-5p	1	0
MIMAT0000098	hsa-mir-100-5p	1	0
MIMAT0000100	hsa-mir-29b-3p	1	0
MIMAT0000101	hsa-mir-103a-3p	1	0
MIMAT0000104	hsa-mir-107	1	0
MIMAT0000226	hsa-mir-196a-5p	1	0
MIMAT0000255	hsa-mir-34a-5p	1	0
MIMAT0000261	hsa-mir-183-5p	1	0
MIMAT0000262	hsa-mir-187-3p	1	0
MIMAT0000266	hsa-mir-205-5p	1	0
MIMAT0000267	hsa-mir-210-3p	1	0
MIMAT0000278	hsa-mir-221-3p	1	0
MIMAT0000417	hsa-mir-15b-5p	1	0
MIMAT0000461	hsa-mir-195-5p	1	0
MIMAT0000646	hsa-mir-155-5p	1	0
MIMAT0000684	hsa-mir-302a-3p	1	0
MIMAT0000690	hsa-mir-296-5p	1	0
MIMAT0000720	hsa-mir-376c-3p	1	0
MIMAT0000752	hsa-mir-328-3p	1	0
MIMAT0000760	hsa-mir-331-3p	1	0
MIMAT0000764	hsa-mir-339-5p	1	0
MIMAT0001341	hsa-mir-424-5p	1	0
MIMAT0002171	hsa-mir-410-3p	1	0
MIMAT0002174	hsa-mir-484	1	0
MIMAT0002175	hsa-mir-485-5p	1	0
MIMAT0002804	hsa-mir-488-5p	1	0
MIMAT0002814	hsa-mir-432-5p	1	0
MIMAT0002817	hsa-mir-495-3p	1	0
MIMAT0002820	hsa-mir-497-5p	1	0
MIMAT0002827	hsa-mir-515-3p	1	0
MIMAT0002829	hsa-mir-519e-3p	1	0
MIMAT0002853	hsa-mir-519d-3p	1	0
MIMAT0002858	hsa-mir-520g-3p	1	0
MIMAT0002867	hsa-mir-520h	1	0
MIMAT0002876	hsa-mir-505-3p	1	0
MIMAT0003223	hsa-mir-559	1	0
MIMAT0003261	hsa-mir-593-5p	1	0
MIMAT0003267	hsa-mir-599	1	0
MIMAT0003278	hsa-mir-610	1	0
MIMAT0003300	hsa-mir-631	1	0
MIMAT0003311	hsa-mir-641	1	0
MIMAT0003315	hsa-mir-645	1	0
MIMAT0003320	hsa-mir-650	1	0
MIMAT0003326	hsa-mir-663a	1	0
MIMAT0003329	hsa-mir-411-5p	1	0
MIMAT0003335	hsa-mir-657	1	0
MIMAT0004507	hsa-mir-92a-1-5p	1	0
MIMAT0004556	hsa-mir-10b-3p	1	0
MIMAT0004597	hsa-mir-140-3p	1	0
MIMAT0004612	hsa-mir-186-3p	1	0
MIMAT0004767	hsa-mir-193b-5p	1	0
MIMAT0004776	hsa-mir-505-5p	1	0
MIMAT0004793	hsa-mir-556-3p	1	0
MIMAT0004798	hsa-mir-548b-5p	1	0
MIMAT0004800	hsa-mir-550a-5p	1	0
MIMAT0004801	hsa-mir-590-3p	1	0
MIMAT0004802	hsa-mir-593-3p	1	0
MIMAT0004803	hsa-mir-548a-5p	1	0
MIMAT0004806	hsa-mir-548c-5p	1	0
MIMAT0004811	hsa-mir-33b-3p	1	0
MIMAT0004812	hsa-mir-548d-5p	1	0
MIMAT0004901	hsa-mir-298	1	0
MIMAT0004911	hsa-mir-874-3p	1	0
MIMAT0004949	hsa-mir-877-5p	1	0
MIMAT0004950	hsa-mir-877-3p	1	0
MIMAT0004952	hsa-mir-665	1	0
MIMAT0004975	hsa-mir-509-3-5p	1	0
MIMAT0004978	hsa-mir-935	1	0
MIMAT0005459	hsa-mir-1224-3p	1	0
MIMAT0005794	hsa-mir-1296-5p	1	0
MIMAT0005797	hsa-mir-1301-3p	1	0
MIMAT0005798	hsa-mir-1185-5p	1	0
MIMAT0005800	hsa-mir-1298-5p	1	0
MIMAT0005875	hsa-mir-548j-5p	1	0
MIMAT0005879	hsa-mir-1289	1	0
MIMAT0005928	hsa-mir-548h-5p	1	0
MIMAT0005930	hsa-mir-1276	1	0
MIMAT0005935	hsa-mir-548i	1	0
MIMAT0005949	hsa-mir-664a-3p	1	0
MIMAT0005953	hsa-mir-1322	1	0
MIMAT0006767	hsa-mir-1827	1	0
MIMAT0007882	hsa-mir-1909-5p	1	0
MIMAT0007889	hsa-mir-1914-5p	1	0
MIMAT0009451	hsa-mir-1976	1	0
MIMAT0009978	hsa-mir-2053	1	0
MIMAT0011775	hsa-mir-2276-3p	1	0
MIMAT0014982	hsa-mir-3120-3p	1	0
MIMAT0014987	hsa-mir-548s	1	0
MIMAT0015026	hsa-mir-3153	1	0
MIMAT0015035	hsa-mir-3161	1	0
MIMAT0015060	hsa-mir-548w	1	0
MIMAT0015073	hsa-mir-3190-5p	1	0
MIMAT0015083	hsa-mir-3198	1	0
MIMAT0016849	hsa-mir-4294	1	0
MIMAT0016859	hsa-mir-4309	1	0
MIMAT0016862	hsa-mir-4310	1	0
MIMAT0016877	hsa-mir-4256	1	0
MIMAT0016888	hsa-mir-4326	1	0
MIMAT0017996	hsa-mir-3616-3p	1	0
MIMAT0017997	hsa-mir-3617-5p	1	0
MIMAT0018065	hsa-mir-3646	1	0
MIMAT0018072	hsa-mir-3652	1	0
MIMAT0018086	hsa-mir-3664-5p	1	0
MIMAT0018087	hsa-mir-3665	1	0
MIMAT0018104	hsa-mir-3679-5p	1	0
MIMAT0018114	hsa-mir-3686	1	0
MIMAT0018184	hsa-mir-3910	1	0
MIMAT0018194	hsa-mir-3150b-3p	1	0
MIMAT0018201	hsa-mir-3926	1	0
MIMAT0018206	hsa-mir-3929	1	0
MIMAT0018354	hsa-mir-548y	1	0
MIMAT0018447	hsa-mir-548aa	1	0
MIMAT0018928	hsa-mir-548ab	1	0
MIMAT0018934	hsa-mir-4421	1	0
MIMAT0018945	hsa-mir-4430	1	0
MIMAT0018995	hsa-mir-4468	1	0
MIMAT0019001	hsa-mir-4474-3p	1	0
MIMAT0019006	hsa-mir-4478	1	0
MIMAT0019013	hsa-mir-548ak	1	0
MIMAT0019034	hsa-mir-4419b	1	0
MIMAT0019041	hsa-mir-4505	1	0
MIMAT0019061	hsa-mir-4523	1	0
MIMAT0019208	hsa-mir-3074-5p	1	0
MIMAT0019363	hsa-mir-3978	1	0
MIMAT0019691	hsa-mir-4634	1	0
MIMAT0019712	hsa-mir-4649-3p	1	0
MIMAT0019728	hsa-mir-4660	1	0
MIMAT0019745	hsa-mir-4668-5p	1	0
MIMAT0019751	hsa-mir-4670-3p	1	0
MIMAT0019769	hsa-mir-4684-5p	1	0
MIMAT0019778	hsa-mir-4689	1	0
MIMAT0019794	hsa-mir-4699-5p	1	0
MIMAT0019810	hsa-mir-4708-3p	1	0
MIMAT0019822	hsa-mir-4714-5p	1	0
MIMAT0019823	hsa-mir-4714-3p	1	0
MIMAT0019832	hsa-mir-4719	1	0
MIMAT0019837	hsa-mir-4722-3p	1	0
MIMAT0019883	hsa-mir-4747-3p	1	0
MIMAT0019912	hsa-mir-4763-5p	1	0
MIMAT0019938	hsa-mir-4779	1	0
MIMAT0019946	hsa-mir-4783-5p	1	0
MIMAT0019948	hsa-mir-4784	1	0
MIMAT0019971	hsa-mir-4796-3p	1	0
MIMAT0020541	hsa-mir-5047	1	0
MIMAT0020925	hsa-mir-550a-3-5p	1	0
MIMAT0021037	hsa-mir-548ap-5p	1	0
MIMAT0021038	hsa-mir-548ap-3p	1	0
MIMAT0022263	hsa-mir-548aq-5p	1	0
MIMAT0022265	hsa-mir-548ar-5p	1	0
MIMAT0022267	hsa-mir-548as-5p	1	0
MIMAT0022268	hsa-mir-548as-3p	1	0
MIMAT0022278	hsa-mir-548at-3p	1	0
MIMAT0022285	hsa-mir-5585-5p	1	0
MIMAT0022289	hsa-mir-5587-5p	1	0
MIMAT0022291	hsa-mir-548au-5p	1	0
MIMAT0022294	hsa-mir-1295b-3p	1	0
MIMAT0022479	hsa-mir-5688	1	0
MIMAT0022482	hsa-mir-5690	1	0
MIMAT0022484	hsa-mir-5692a	1	0
MIMAT0022492	hsa-mir-5699-3p	1	0
MIMAT0022696	hsa-mir-301a-5p	1	0
MIMAT0022702	hsa-mir-514a-5p	1	0
MIMAT0022712	hsa-mir-1271-3p	1	0
MIMAT0022721	hsa-mir-1247-3p	1	0
MIMAT0022724	hsa-mir-1277-5p	1	0
MIMAT0022730	hsa-mir-548t-3p	1	0
MIMAT0022738	hsa-mir-548o-5p	1	0
MIMAT0022740	hsa-mir-548am-5p	1	0
MIMAT0022943	hsa-mir-1233-5p	1	0
MIMAT0022979	hsa-mir-4750-3p	1	0
MIMAT0023252	hsa-mir-5787	1	0
MIMAT0023708	hsa-mir-6083	1	0
MIMAT0024615	hsa-mir-6131	1	0
MIMAT0025452	hsa-mir-548ay-5p	1	0
MIMAT0025453	hsa-mir-548ay-3p	1	0
MIMAT0025465	hsa-mir-6504-3p	1	0
MIMAT0025468	hsa-mir-6506-5p	1	0
MIMAT0025470	hsa-mir-6507-5p	1	0
MIMAT0025471	hsa-mir-6507-3p	1	0
MIMAT0025478	hsa-mir-6511a-5p	1	0
MIMAT0025851	hsa-mir-6720-3p	1	0
MIMAT0026622	hsa-mir-619-5p	1	0
MIMAT0026625	hsa-mir-653-3p	1	0
MIMAT0026718	hsa-mir-874-5p	1	0
MIMAT0026734	hsa-mir-942-3p	1	0
MIMAT0026744	hsa-mir-1252-3p	1	0
MIMAT0026917	hsa-mir-1910-3p	1	0
MIMAT0027088	hsa-mir-5189-3p	1	0
MIMAT0027356	hsa-mir-6727-3p	1	0
MIMAT0027366	hsa-mir-6732-3p	1	0
MIMAT0027367	hsa-mir-6733-5p	1	0
MIMAT0027379	hsa-mir-6739-5p	1	0
MIMAT0027392	hsa-mir-6746-5p	1	0
MIMAT0027395	hsa-mir-6747-3p	1	0
MIMAT0027401	hsa-mir-6750-3p	1	0
MIMAT0027442	hsa-mir-6771-5p	1	0
MIMAT0027456	hsa-mir-6778-5p	1	0
MIMAT0027527	hsa-mir-6813-3p	1	0
MIMAT0027554	hsa-mir-6827-5p	1	0
MIMAT0027578	hsa-mir-6838-5p	1	0
MIMAT0027587	hsa-mir-6842-3p	1	0
MIMAT0027599	hsa-mir-6849-3p	1	0
MIMAT0027616	hsa-mir-6858-5p	1	0
MIMAT0027668	hsa-mir-6884-5p	1	0
MIMAT0027689	hsa-mir-6894-3p	1	0
MIMAT0027691	hsa-mir-6895-3p	1	0
MIMAT0028224	hsa-mir-7157-5p	1	0
MIMAT0028230	hsa-mir-7160-5p	1	0
MIMAT0031180	hsa-mir-7977	1	0
MIMAT0032026	hsa-mir-301b-5p	1	0
MIMAT0032110	hsa-mir-3653-5p	1	0
MIMAT0032114	hsa-mir-548ad-5p	1	0
MIMAT0032115	hsa-mir-548ae-5p	1	0
MIMAT0035703	hsa-mir-548bb-5p	1	0
